# HALO: Hierarchical Causal Modeling for Single Cell Multi-Omics Data

**DOI:** 10.1101/2022.10.17.512602

**Authors:** Haiyi Mao, Minxue Jia, Marissa Di, Eleanor Valenzi, Xiaoyu Tracy Cai, Robert Lafyatis, Kun Zhang, Panayiotis V. Benos

## Abstract

Though open chromatin may promote active transcription, gene expression responses may not be directly coordinated with changes in chromatin accessibility. Most existing methods for single-cell multi-omics data focus only on learning stationary and shared information among these modalities, overlooking modality-specific information delineating cellular states and dynamics resulting from causal relations among modalities. To account for this, the epigenome and transcriptome relationship can be characterized in relation to time as “coupled” (changing dependently) or “decoupled” (changing independently). We propose the framework HALO, which adopts a causal approach to model these temporal causal relations on two levels. On the representation level, HALO factorizes these two modalities into both coupled and decoupled latent representations, identifying the dynamic interplay between chromatin accessibility and transcription through temporal modulations in the latent space. On the individual gene level, HALO matches gene-peak pairs and characterizes changing dynamics between gene expression and local peaks with time. HALO reveals bipotency in a subset of AT2 cells that exhibit different decisions in lineage specification between systemic sclerosis (SSc) and normal conditions. We demonstrate that using coupled and decoupled information, HALO discovers analogous biological functions between modalities, distinguishes epigenetic factors for lineage specification, and identifies temporal *cis*-regulation interactions relevant to cellular differentiation and complex human diseases.
