## Extended Figure & table for "HALO: Hierarchical Causal Modeling for Single Cell Multi-Omics Data": Supplementary_Table.xlsx

### Sheet: S1
Table S1: Differential gene expression and motif activity of transcription factors in SSc vs control AT2
	Gene Expression		Motif
tf	avg_log2FC	p_val_adj	motif	diff (SSC-NOR)	p.adj	Direction
NFKB2	-1.35	4.44e-42	MA0778.1	-1.04	3.99e-40				Downregulated
JUN	-0.6	3.96e-50	MA0488.1	-0.58	1.24e-18				Upregulated
KLF3	-0.69	1.26e-25	MA1516.1	-0.38	3.92e-15				discordant directionality for GEX & motif
RELA	-0.58	3.46e-16	MA0107.1	-0.74	7.8e-15
ATF4	-0.83	1.76e-100	MA0833.2	-0.52	5.59e-13
CEBPG	-1.09	3.27e-61	MA0838.1	-0.51	3.56e-11
ATF3	-0.81	4.82e-84	MA0605.2	-0.45	4.11e-10
BHLHE40	-0.61	2.28e-22	MA0464.2	-0.38	1.59e-07
CEBPA	-0.65	2.46e-42	MA0102.4	-0.44	3.42e-07
HES6	-1.23	3.43e-29	MA1493.1	-0.17	0.00603679
MAFK	-0.53	8.1e-07	MA0496.3	-0.16	0.00641717
TEAD4	-1.02	5.52e-12	MA0809.2	-0.21	0.013157
MYC	-1.11	1.75e-72	MA0147.3	-0.15	0.0216197
NR1D1	-0.98	5.54e-29	MA1531.1	-0.3	9.72e-08
MEF2C	-0.53	4.31e-19	MA0497.1	-0.24	3.73e-05
NFIX	0.58	2.23e-16	MA0671.1	0.64	5.22e-23
TCF7L1	0.64	2.34e-05	MA1421.1	0.43	3.54e-13
RFX2	-0.68	0.00439274	MA0600.2	0.4	1.31e-08
SMAD3	-0.86	3.91e-20	MA0795.1	0.16	0.012639
TFAP4	-1.75	1.68e-30	MA0691.1	0.14	0.0352487
KLF5	-0.72	3.38e-53	MA0599.1	0.07	0.0371086
NFIA	1.06	8.21e-37	MA0670.1	0.58	1.18e-18
HNF1B	-0.74	2.05e-22	MA0153.2	0.63	1.29e-19
NFYC	-0.61	1.49e-21	MA1644.1	0.19	0.00053191
GLI3	-1.59	1.16e-20	MA1491.1	0.16	0.00395693
NR4A2	-0.63	8.57e-19	MA0160.1	0.13	0.0415982
ESRRA	-0.53	5.07e-15	MA0592.3	0.18	0.0158938
RORB	-0.61	1.45e-13	MA1150.1	0.13	0.0454223
GATA6	-0.51	6.71e-11	MA1104.2	0.14	0.0279779
EGR2	-1.11	3.37e-08	MA0472.2	0.42	2.34e-11
TFEB	0.8	0.000621745	MA0692.1	-0.17	0.0457325
PBX2	0.61	0.00474473	MA1113.2	0.21	0.000655195
SPDEF	-0.59	0.0064622	MA0686.1	0.28	2.54e-05
KLF15	0.83	0.00811541	MA1513.1	0.14	5.15e-05
ZNF148	0.51	0.0259758	MA1653.1	0.17	1.97e-06
ARNT2	1.68	2.57e-11	MA1464.1	-0.3	0.000237678
